# *in vivo*-like Scaffold-free 3D *in vitro* Models of Muscular Dystrophies: The Case for Anchored Cell Sheet Engineering in Personalized Medicine

**DOI:** 10.1101/2024.11.16.623949

**Authors:** Alireza Shahin-Shamsabadi, John Cappuccitti

## Abstract

Progress in understanding the underlying mechanisms of muscle dystrophies and finding effective treatments for them has been hindered by the absence of relevant *in vitro* models for biomedical research. In this study, an entirely scaffold-free cell sheet engineering-based platform is used to make such *in vitro* models using patient-specific cells. Unlike reductionist bottom-up approaches, this holistic biofabrication method, termed anchored cell sheet engineering, effectively replicated mature cell phenotypes and tissue- and disease-specific ECM deposited by the cells themselves. Robust anchored 3D muscle fibers were developed using primary cells from both healthy individuals and patients with Duchenne dystrophy and Myotonic dystrophy type 1. Through a combination of histology, immunostaining, and proteomics analysis, it was demonstrated that these models formed mature constructs that closely resembled *in vivo* conditions, outperforming traditional 2D cultures in their translation potential. Models of diseased tissues, analyzed through various analysis, accurately reflected key phenotypic features of the respective diseases. Furthermore, when treated with therapeutically beneficial drugs, the detailed changes in their proteomic profiles were documented. This novel *in vitro* modeling approach, compared to other 3D techniques that use exogenous scaffolding or bioink, provides a promising platform for advancing the development of muscle dystrophy models, among other conditions.
