## Supplementary material for "*in vivo*-like Scaffold-free 3D *in vitro* Models of Muscular Dystrophies: The Case for Anchored Cell Sheet Engineering in Personalized Medicine": Dystrophy Model - EvolvedBio - Supplementary Files: Dystrophy Model - EvolvedBio - Supplementary File 2.xlsx

### Sheet: Supplementary File 2
3D,HC vs 2D,HC		3D,DD vs 2D,DD		3D,MD vs 2D,MD			3D,DD vs 3D,HC		3D,MD vs 3D,HC			3D,DD,L vs 3D,DD		3D,DD,H vs 3D,DD			3D,MD,H vs 3D,MD		3D,MD,L vs 3D,MD
Upregulated	Downregulated	Upregulated	Downregulated	Upregulated	Downregulated		Upregulated	Downregulated	Upregulated	Downregulated		Upregulated	Downregulated	Upregulated	Downregulated		Upregulated	Downregulated	Upregulated	Downregulated
Q9NRX4	Q9BV57	P82930	Q9C0C2	Q6NVY1	A0A0J9YVP6 (+1)		M0R226	C9JEH7	Q13442	Q92665		A0A494C1M4	B1AJY7 (+1)	A0A494C1M4	B1AJY7 (+1)		A0A494C1M4	Q9NRX4	A0A494C1M4	Q9NRX4
P82930	Q01970	M0R226	H0Y8X4	K7ERC8	Q9Y2D5		P35475	Q6P5R6	Q8N6T3	P82909		O75832 (+1)	P82912	P52758	P82912		O43598	H0Y8X4	Q9C0C2	H0Y8X4
P82909	Q13442	O75173	O00233	S4R369	P40616		P06280	Q02952	Q9H6X2	P25325		O95861	P82909	O75832 (+1)	P82909		Q9UJ83	B1AJY7 (+1)	Q9UJ83	B1AJY7 (+1)
P82933	P05386	Q8N6G6	Q13442	Q9NYK5	P36405		E9PCD7 (+2)	P28288	O95340	C9JEH7		A0A2R8Y811 (+1)	P82933	G5E9W7	H0Y8N7		A1L0T0	O00233	A1L0T0	O00233
Q9BUT1	Q8N6T3	A0A5F9UK94	C9JEH7	Q9H2W6	A0A2R8YGH5		P21397	Q9UG63	P53004	A0A0J9YVP6 (+1)		K7EM56	H0Y8N7	Q9BYN8	P52815		P21953	Q13442	F5H5P2	Q13442
P09001	P62736	Q8IUX7	P05386	Q96GC5	Q8N556		A0A087X1H5	Q8NBU5	P49747	P40616		H3BNC9 (+1)	P52815	O95861	Q9P015		O75832 (+1)	K7ERC8	P21953	K7ERC8
S4R369	O95864	P02765	Q6P5R6	Q13405	A0A0A0MRL6		P53004	P68133	Q6UVK1	Q9UG63		P63220 (+1)	Q9P015	P49406	M0R226		Q9Y399	P52815	O75832 (+1)	P52815
X6RAY8	P30520	P06280	P36639	O95450	O95864		O76076	Q92747	P27658	Q53H12		A0A2R8Y849 (+3)	M0R226	Q9NWU5	S4R369		G5E9W7	P09001	Q9Y3D3	P09001
Q9H2W6	Q9H6X2	Q9UKU9	Q02952	O75173	H7C144		P83916	O95433	Q16527	O60218		E9PR30 (+1)	S4R369	Q8N983	X6RAY8		Q9Y3D9	S4R369	A0A0G2JIC6	S4R369
Q13405	S4R3H4	P02647	Q9Y2D5	Q8N6G6	Q9BZZ5		P09497	Q9NVZ3	A6NGJ0 (+1)	P52895		Q8IV08	X6RAY8	A0A2R8Y811 (+1)	Q96GC5		P51398	Q96GC5	G5E9W7	Q96GC5
Q8N5N7	P08243	P05090 (+1)	Q8N6T3	Q6UY14	O43150		Q12996	P40123	P84090	Q16706		P54619	Q9H2W6	K7EM56	Q8N5N7		Q06136	A0A2R8Y811	Q9BYN8	A0A2R8Y811
Q8N6G6	O95817	P02649	P28288	Q9Y4W6	P08243		Q5KU26	P48960	Q86UX7	Q6PI48		P27635	Q96GC5	H3BNC9 (+1)	A0A2R8Y811		Q9BYD6	A0A0B4J2B4	P51398	A0A0B4J2B4
Q6UY14	J3KP58	O15382	Q7Z478	G3V325	O95817		Q16678	P05186	P98095	Q8NI60		A0A087WXM6 (+4)	Q8N5N7	P63220 (+1)	A0A0B4J2B4		Q9BYD1	P08708	Q92665	P08708
P12235	P29279	O00622	Q13085	Q6P587	P50895		Q6UW02	O00116	E7EWW9 (+1)	P08236		K7ERT8	Q9NVE7	A0A2R8Y849 (+3)	P08708		Q7Z2W9	P63220	P82673	P63220
Q9Y4W6	Q99459	O76076	Q9NR19	P00813	Q8WYA6		Q7L576	Q9BY76	E7EU05	Q9Y235		C9JNW5	A0A2R8Y811	E9PR30 (+1)	P63220		Q9NWU5	E7ETK0	P82932	E7ETK0
P56381	Q5SW79	Q9NZ45	P62736	P27144	A0A087X2D8		Q8TEA8	Q03518	Q99988	A0A087X2D8		E5RI99	A0A0B4J2B4	A0A5F9UP49	E7ETK0		Q16540	G3V1E2	Q06136	P62857
Q8IW45	P83916	P36222	Q92747	Q8IUX7	J3KP58		H0YB09	P55957	P18065	A5YKK6		D3YTB1	P08708	Q8IV08	A0A2R8Y851 (+1)		Q96DV4	P27635 (+1)	Q9BYD1	G3V1E2
Q8NBU5	F8W038 (+1)	Q12996	O95433	P17050	A5YKK6		Q9UKG1	J3QRS9 (+2)	A0A087WXI7	Q9NZ45		Q969Q0	P63220	P54619	G3V1E2		K7ES61 (+1)	A0A0A6YYL6	Q6P1L8	P27635 (+1)
Q9NPJ3	E7EWR4	P10909	Q9NVZ3	P54802	A0A3B3IRI2		O00115	Q13884	Q9BW83	D6RJ90 (+1)		A0A669KBE7	E7ETK0	P10155	A0A0J9YVP6 (+1)		A0A2R8Y811 (+1)	P84098	E5RIZ4	A0A0A6YYL6
Q53H12	Q12996	P02462	A0A1B0GWJ0	Q9UKU9	O95319		P31513	P61769	Q9NZU5	A0A3B3IRI2		P61204	A0A2R8Y851 (+1)	P27635	P27635 (+1)		H3BNC9 (+1)	P62750	Q7Z2W9	P84098
P00813	P27658	P08572	P05186	P02647	P55291		O75937	Q562R1	O15230	P42574		A0A087WY71 (+2)	G3V1E2	A0A087WXM6 (+4)	A0A0A6YYL6		A0A2R8Y849 (+3)	P83731	Q9NWU5	P62750
Q8IUX7	A6NMZ7	Q5KU26	O00116	P05090 (+1)	P19022		Q9C0G6	Q9Y235	A0A0J9YXF2	P49585		Q96IX5	A0A0J9YVP6 (+1)	K7ERT8	P84098		Q8IV08	P47914	Q16540	P83731
Q06278	Q16527	P28845	P53367	P02649	Q9HB71		Q9Y4X5	Q13740	P36955	D6W5Y5		Q5VTU8	P27635 (+1)	C9JNW5	P62750		Q13131	P62888	Q9BZE1	P47914
O60218	Q9UHD1	O14949	P08243	Q13425	P42574		O43854	A0A3B3IRI2	Q92954	K7ESP4		Q92499	A0A0A6YYL6	E5RI99	P83731		Q9H857	D3YTB1 (+2)	Q96DV4	P62888
P52895	Q6UW02	H0YB09	P55957	P07686	Q5SW79		Q5JVZ5	P55290	Q9HB40	A6NML8		Q9NUU7	P84098	D3YTB1	P47914		P05386	J3KQN4	K7ES61 (+1)	D3YTB1 (+2)
P54802	Q14008	P30038	J3KQS6	P21810	Q9Y3Y2		P84090	O14958	P35270	P55265		I3L1U9	P62750	Q969Q0	P62888		P27635	O95450	Q8IXM3	J3KQN4
Q16706	Q8TEA8	Q9BVJ7	J3QRS9 (+2)	P13497	P45973		P00533	P42574	A1L4H1	P63172		Q9NVZ3	P83731	A0A669KBE7	D3YTB1 (+2)		A0A087WXM6 (+4)	Q6UY14	Q9HD33	O95450
Q9UKU9	Q5BKZ1	P62877	A7XZE4	Q9Y240	F8W038 (+1)		Q9BZK7	Q5BKX8	Q8TER0	P62877		F8W1A4 (+1)	P47914	Q9NX46	J3KQN4		C9JYQ9 (+2)	P61204 (+1)	Q7Z7F7	Q6UY14
Q9BY76	Q96N67	O43854	Q562R1	P48509	D6W5Y5		P02679	M0R1T5	O43657	Q96C19		P00568 (+1)	P62888	P61204	Q8N6G6		K7ERT8	Q8N6T3	Q9NVS2	P61204 (+1)
Q03518	Q86TI2	Q16134	Q8WYA6	Q92905	Q93034		Q9Y2H6	Q9H444	Q4V9L6	O95834		O43488	D3YTB1 (+2)	A0A087WY71 (+2)	Q6UY14		C9JNW5	M0R0N4	A0A2R8Y811 (+1)	Q8N6T3
P05090 (+1)	Q9Y4X5	Q5JVZ5	Q13867	Q9NWV4	Q9UHD1		P98095	J3KPP4	Q5TCU3	Q9C0E8		P02768	J3KQN4	Q92572	Q9BQ69		A0A3B3ITT5	Q96CW1	K7EM56	M0R0N4
Q9P291	Q9ULT8	P08294	P54687	Q8NE86	Q9Y6G9		P49915	P00488	Q3ZCM7	Q9Y5B9		P05090	Q6UY14	Q96IX5	P61204 (+1)		E5RI99	P03928	H3BNC9 (+1)	Q96CW1
Q6PI48	O60869	B1AHL2	Q13740	O75746	Q14008		Q9UEY8	Q96CT7	O75351	Q96GK7		P15289	Q9BQ69	Q5VTU8	O00170		D3YTB1	P56381	P63220 (+1)	P03928
Q9ULA0	Q9UNN8	P07093	A0A3B3IRI2	O75828	Q96N67		P17302	A0A087WYX9		Q8N335		F5H6I7	P61204 (+1)	Q92499	M0R0N4		Q969Q0	F1T0B3	A0A2R8Y849 (+3)	P56381
Q8NI60	P84090	Q14393	Q9H6B4	P14384	O00115		E7EWW9 (+1)	P78357		Q9HD26		Q562R1	O00170	Q9NUU7	Q96CW1		A0A669KBE7	P39687	P62273	F1T0B3
Q96BJ3	P00533	Q99988	P42574	P43155	P15924		P49841	A0A0A6YYL4		P14210		H3BP20 (+1)	M0R0N4	H0YCY6	P03928		P61204	Q92688	Q8IV08	A0A0C4DGA7
P08236	Q12929	P68871	Q6UVK1	P49747	E9PD68		Q9H4A6	P06732		Q92769		V9GYY3	Q96CW1	I3L1U9	P56381		P40616	A0A0C4DGA7	Q8IZH2	Q5T0I0
Q13057	P23588	P14210	Q9Y3Y2	Q8WUJ3	P55265		Q9H4G4	P17540		P53990		B8ZZB8	P03928	O96019	F1T0B3		P36405	Q5T0I0	Q13131	A0A0A0MS51
Q9Y235	E7EQR4	O00291	F8W038 (+1)	P36222	Q9Y4X5		Q99988	P50461		Q14573		A0A0C4DGH0 (+1)	P56381	O95433	A0A0A0MS51		M0QYZ2	A0A0A0MS51	Q9H857	Q92747
B8ZZB8 (+1)	A0A2R8YFA9	J3KNV4	J3KPP4	Q8WWI5	Q96C19		O15347	P52943		P13612		P16070	F1T0B3	O95372	O75608		A0A087WY71 (+2)	Q6P587	P05386	P55263
Q9NZ45	Q5T1M5	P05362	E7EWR4	P10909	E7EQR4		Q9BX68	Q96HY6		H3BM21		A0A2U3TZL5 (+1)	A0A0A0MS51	Q9NVZ3	P54819		Q96IX5	P46108	P27635	P54819
Q9NWV4	Q86UX7	Q9H1K1	Q96CT7	Q05707	Q9Y5B9		O00422	Q15392		Q7Z4W1		F8VV56 (+1)	O75608	Q8TB61	P00568		Q5VTU8	P54819	A0A087WXM6 (+4)	P00568
Q8NE86	P49915	Q9NS15	Q8IVM0	P25940	Q9BQS8		Q8TB37	O43583		O75112		C9JFE4 (+1)	P54819	F8W1A4 (+1)	H3BLU7 (+1)		Q9NP58	P27144	C9JYQ9 (+2)	H3BLU7 (+1)
O14958	Q9UEY8	P11182	P02458	E7ENL6	P02679		Q9BS40	K7ESP4		A0A0C4DH07		P61201	P00568	P00568 (+1)	A0A0C4DGB6 (+1)		Q9UG63	P00568	K7ERT8	A0A0C4DGB6 (+1)
Q9Y646	Q9BQ67	Q5VWZ2	P20908	P78357	Q53EP0		P11182	P63172		P01130		Q9BT78	H3BLU7 (+1)	A0A1B0GWJ0	O60218		Q9NUQ8	H3BLU7 (+1)	C9JNW5	Q9UKU9
P23786	Q9H4G4	Q6UXV4	A0A087WYX9	Q9Y697	Q8WUP2		Q96PC5	Q03001		Q9UNF1		E7EM64 (+1)	A0A0C4DGB6 (+1)	O43488	E9PCD7 (+2)		Q92499	A0A0C4DGB6 (+1)	A0A3B3ITT5	Q9H6X2
Q8WUJ3	Q14789	B3KW70 (+3)	P05997	Q5JTJ3	Q96GK7		Q13228	Q9Y4J8		Q9HCC0		H0Y9V7	O60218	P02768	Q9UKU9		Q9NUU7	P05067	E5RI99	Q03518
P36222	Q7Z4V5	Q9NUT2	P78357	Q8WWM9	Q9UEY8		B3KW70 (+3)	Q14118		D6RJ91		D6R938	E9PCD7 (+2)	P27338	P02647		Q8IYB8	Q9UKU9	D3YTB1	P05090 (+1)
P10909	C9IYN3	O95140	Q9UQ03	Q86X76	A0A494C1K3		O95297	A0A075B6G3		P10916		P04632 (+1)	P02647	P05090	P05090 (+1)		G3V325	Q9H6X2	Q969Q0	A0A0C4DFZ2
E7ENL6	O15347	P14543	Q9UHD1	P07585	Q9HC38		O43181	Q9H223		Q8N183		O75976	P05090 (+1)	P15289	Q9BQE5		Q5T9A4	Q03518	Q9Y2D5	Q6DD88
H3BPJ9	Q96P70	Q13219	P52943	Q9Y3Z3	Q9H4G4		Q6ZMZ3	Q5UCC4		A0A087X1N7		P50416	Q9BQE5	P15848	A0A0C4DFZ2		I3L1U9	P05090 (+1)	A0A669KBE7	O75531
P50461	A0A3B3IRL5	O14494	Q9Y6G9	Q9UHL4	Q14789		P22059	Q96A65		Q9BW27		A0A1B0GVF3	P04424	F5H6I7	Q6DD88		O94929	A0A0C4DFZ2	P61204	Q9NYF8
H3BNX8	Q9UKX5	P55058	O43237	Q16832	B7Z524		Q13219	P05413 (+1)		Q9NR30		A0A2R8Y804	Q9P291	P55957	O75531		Q709F0	Q6DD88	P40616	A7XZE4
P12074	A0A087WXI7	P36955	Q9Y5Y2	Q8IXB1	Q12988		F5GWE5	Q9UBX5		Q7Z3B4		A0A1B0GVD5 (+1)	A0A0C4DFZ2	Q562R1	A0A087WTL4 (+2)		O95372	O75531	P36405	P06865
Q9NRW3	Q9NZU5	Q7Z5L7	Q96GG9	Q12805	Q7Z4V5		O14494	O94808		Q9BUP3		Q00610	Q6DD88	H3BP20 (+1)	P06865		Q53H12	Q9NYF8	M0QYZ2	A0A0A0MT83 (+1)
Q86X76	Q9UHB6	Q9HCJ1	Q96HY6	Q16134	C9IYN3		P55058	Q8N335		O15254		Q99715	O43491	V9GYY3	Q53S33		Q8TB61	A7XZE4	A0A087WY71 (+2)	A0A384N5Y3
P30038	Q01650	P05165	O00273	Q92791	Q92769		P36955	P13807		A0A0A0MSW4		H0Y886	O75531	B8ZZB8	O15382		F8W1A4 (+1)	P06865	Q92572	Q9Y240
K7ESP4	Q32MZ4	Q9P2B2	Q15392	H0Y5K5	O00422		Q9H307	P35052		Q9H074		E9PGT1 (+1)	A0A087WTL4 (+2)	Q13740	A0A0A0MT83 (+1)		P00568 (+1)	A0A0A0MT83 (+1)	Q96IX5	B8ZZB8 (+1)
A6NML8	P49006	Q92954	O43583	D6RCD0	E9PHG3 (+1)		Q7Z5L7	Q9HD26		P12004		Q99829	P06865	P16070	A0A384N5Y3		Q9Y6K8	A0A384N5Y3	Q5VTU8	O76076
Q9H3Z4	Q9H8S9	Q96QE2	D6RBJ9 (+1)	P08294	P53990		Q9HCJ1	O60565		Q8IVL6		O43169	Q53S33	A0A2U3TZL5 (+1)	B8ZZB8 (+1)		O43488	Q9Y240	A0A0A0MSU4	P48509
Q9P2X0	Q96PC5	A0A494C0D4 (+3)	K7ESP4	A0A499FJN5	P24593		Q9P2B2	Q9BVP2		P49593		Q5TAQ9	O15382	F8VV56 (+1)	O76076		P02768	B8ZZB8 (+1)	Q9NP58	A0A0C4DGH0
Q9Y4J8	P50579	A8MWD9	Q9BUN8	P35556	P13612		P28062 (+1)	Q5SS57		P00734		P13716	A0A0A0MT83 (+1)	C9JFE4 (+1)	A0A0C4DGH0		P52895	O76076	Q9UG63	H0YD13 (+1)
P62877	Q15746	Q8NCN5	Q86TI2	B1AHL2	Q13907		Q9P258	Q8N241		A8MWD9		A6QRJ0 (+1)	A0A384N5Y3	P61201	H0YD13 (+1)		P01023	P48509	Q9NUQ8	A0A2U3TZL5 (+2)
Q16134	Q6WCQ1	Q96T51	O14672	Q9UBX5	Q9BX67		P35813	Q7LGA3		Q2TAM5		Q9Y315	B8ZZB8 (+1)	Q9BT78	A0A2U3TZL5 (+2)		Q16706	A0A0C4DGH0	Q92499	P08962
Q96RP9	P58546	Q9HBH5	A0A0J9YX62 (+1)	O95479	Q9BR39		Q92954	P37235		Q9BWF3		Q9BPU6	O76076	H0Y9V7	P08962		P21397	H0YD13 (+1)	Q9NUU7	Q13098
Q9NZ08	O14745	Q8WW59	P63172	Q9Y2G5	H3BMV3		Q96QE2	Q8WTS6		Q96T51		B4DYP1	A0A0C4DGH0	D6R938	Q13098		Q15327	A0A2U3TZL5 (+2)	O00148	B4DIH5
Q9C0E8	Q9P121	P35270	Q03001	P17900	O75112		Q8NCN5	Q16775		Q9ULC3		Q9NY33	H0YD13 (+1)	P04632 (+1)	B4DIH5		Q9NW15	P08962	Q8IYB8	Q9UNS2
D6RCD0	E7EUA0	Q16537	Q14118	D6RF35	Q32MZ4		Q9H0A0	O00505		P27694		P25685	A0A2U3TZL5 (+2)	P50416	D6RAX7 (+1)		P01008	Q13098	H0YCY6	D6RAX7 (+1)
B1AHL2	A6NEL0	Q9NRA2	Q9NZN3	E7EU05	P01130		P49756	O95373		P56182		Q5QPK2	P08962	A0A1B0GVF3	Q7L5N1		P05090	B4DIH5	Q5T9A4	Q7L5N1
Q9UBX5	F5GWT4	H0YNA5	Q9H223	H0Y6I0	A0A0A0MT32 (+1)		Q9HB40	P26006		Q8WW59		A0A0C4DGS1 (+1)	P27701	A0A1B0GVD5 (+1)	J3KQ34		J3KQL8	D6RAX7 (+1)	Q13085	A0A0C4DGQ5 (+1)
Q08380	Q9H1E3	P52823	Q5UCC4	O60565	P49006		P16083 (+1)	P13612		P49903		O75521	Q13098	Q00610	P55287		O43150	Q7L5N1	I3L1U9	E9PBG7
P17900	Q8WVJ2	Q8TER0	Q9HC35	Q14393	Q9UNF1		A0A2R8Y4T4	H3BM21		Q99523		H0YFD6 (+1)	B4DIH5	F8VVA7	A0A0C4DGQ5 (+1)		G5E9V7 (+1)	A0A0C4DGQ5 (+1)	Q709F0	P0DP25
D6RF35	P22059	A0A1B0GTP9	Q92791	Q99988	P53985		J3QL71 (+1)	Q96MG2		Q13435		E7EMS2 (+4)	D6RAX7 (+1)	H0Y886	E9PBG7		P08243	E9PBG7	Q53H12	H3BVI6
P36269	A0A087WVI1	Q9Y4G6	P42566	B1ANH6	Q15746		P35270	O60662		Q9Y3B4		O94905	Q7L5N1	E9PGT1 (+1)	H3BVI6		Q6PI48	P0DP25	Q8TB61	P49747
Q8N335	A0A0G2JHC2	P35442	O43324	Q8N241	Q6WCQ1		Q16537	J3KP06 (+1)		P52823		P62495	J3KQ34	Q99829	P23786		F5H6I7	H3BVI6	F8W1A4 (+1)	A0A2R8Y5A3
O75487	Q96IZ0	P19971	O75822	P54652	O14745		P16219	O75112		O15498		A0A087WZK9	P55287	Q9P0M6	A0A2R8Y5A3		A0A024RCR6 (+3)	Q9Y646	P00568 (+1)	A0A1B0GVD5 (+2)
Q8N241	A0A0J9YXF2	A0A499FJK2 (+1)	P23588	P68871	A0A087X1N7		Q9NRA2	P42167		E9PSI1		B0QY89 (+1)	Q8NE86	A0A494C0A9	A0A1B0GVD5 (+2)		Q16585	P49747	Q9Y6K8	Q9NV96
P14210	Q9BRP8	Q99442	E7EQR4	Q7LGA3	E7ENN3		Q15637	P24043		F8WA37 (+2)		H0Y3P2	A0A0C4DGQ5 (+1)	Q13620	Q9NV96		Q9Y6D6	A0A2R8Y5A3	O43488	Q9H444
Q6YN16	Q9H2J4	Q7Z7H5	Q9Y613	E9PB90	Q9P121		Q8TER0	Q9NS86		P62312		D6RBW1	E9PBG7	P42771	P83916		V9GYY3	A0A1B0GVD5 (+2)	P02768	Q6UVK1
Q14573	F5GWE5	Q92890	Q9BQS8	P52926	E7EUA0		Q9UGI8	Q8N6Y2		Q9Y5K5		P63241	H3BVI6	O43169	A0A087WVQ6		A5YKK6	Q9NV96	P01023	A0A087WVQ6
P22692	Q9H307	A0A1B0GX65 (+2)	P05413 (+1)	P18065	F5GWT4		O43657	P01130		Q14157		H7BXI1	P23786	O43237	Q14677		A0A0C4DGH0 (+1)	P36222	Q15327	Q14677
Q9H1K1	E9PQY2	Q4G0F5	O76070	P22692	Q9H1E3		P19971	P35625		P61086		Q53EP0	E7EU96	Q5TAQ9	Q16630		P16070	Q6UVK1	Q9NW15	D6RGG3
P51553	C9J363	Q9UEU0	A0A494C1K3	Q9BW83	Q9NR30		A0A1W2PRL9	E9PGC8		A0AVT1		P01116	A0A2R8Y5A3	A0A2R8Y212	Q12996		A0A2U3TZL5 (+1)	A0A087WVQ6	P01008	P25940
P08729	O14737		Q96EK6	P51553	P22059		Q4V9L6	E7EVA0		Q92614		O75223	A0A1B0GVD5 (+2)	P19388	F8VVA7 (+1)		F8VV56 (+1)	Q14677	P02647	H3BPJ9
Q7Z4W1	Q8IVF2		O94808	P25391	Q9BRP8		Q9H3S7	Q9UPY8		Q13488		P06396	Q9NV96	D6RBJ9 (+1)	A0A1W2PRB8		B3KY94	D6RGG3	P05090	E7EWP0
O75112	Q9UKY7		P35573	P24043	O15357		P08621	O43772		F5H6U7 (+1)		Q8TDQ7	P62633	A6QRJ0 (+1)	C9JQ41		Q9NX08	A0A087WYX9	J3KQL8	E9PGT1
Q9HD34	Q01658		Q9HD26	E7EV71	P78330		Q7Z4R8	H7C360		Q2TAY7		Q6PCE3	P83916	Q9Y315	D6RGG3		P61201	P25940	P53367	F2Z2V0 (+1)
P25391	Q86VS8		Q08378	Q96JB6	Q9H307		Q92890	O15427		O14874		P06744	A0A087WVQ6	P55039	Q5KU26		Q9BT78	H3BPJ9	P15289	P46109
P24043	Q9P258		Q14789	Q6UXV4	Q8TD55		A0A1B0GX65 (+2)	A0A0C4DFN3		Q8IY81		A0A0B4J2D5 (+1)	Q14677	Q9NY33	H3BPJ9		E7EM64 (+1)	E7EWP0	P08243	K4DI93
A0A0C4DH07	Q9UNF0		P36915	C9J406	Q86U42		Q4G0F5	Q96S97				P09488	F8VVA7 (+1)	P25685	E7EWP0		P17812	E9PGT1	Q6PI48	A0A590UJC4
Q9UIQ6	Q9BRX2		Q9BVP2	Q96T76	P12004		Q6EMK4	A0A1C7CYY4 (+1)				F6TLX2	A0A1W2PRB8	A0A0C4DGS1 (+1)	E9PGT1		Q99653	F2Z2V0 (+1)	F5H6I7	Q16527
Q5VWZ2	Q96C90		F6TR53 (+1)	Q5T4U5	Q5VYK3		Q9Y5A9	D6RJ91				Q9Y625	C9JQ41	E5KLJ9	F2Z2V0 (+1)		Q9BPX6	P46109	A0A024RCR6 (+3)	H3BUX2
O00754	P35813		Q7LGA3	P01033 (+1)	Q9UKY7		P78406	P14649				Q08378	D6RGG3	Q14118	E5RIM7 (+1)		Q8IYU8	K4DI93	H3BP20 (+1)	Q5JTJ3
Q08397	Q86U86		P37235	P04733	Q86VS8		A3KMH1	Q96A32				P63096	Q5KU26	B8ZZU8 (+1)	K4DI93		H0Y9V7	P00167	Q13867	H3BNX8
Q6UXV4	O94903		Q86X55	Q96RQ3	Q9Y520			P10916				A0A590UJ58	H3BPJ9	Q96DZ1	A0A590UJC4		D6R938	H3BUX2	Q13895	D6RIE3
E9PF16	Q9H0A0		O14498	Q02252	Q5BJH7			P13535				Q5SRN5	E7EWP0	Q9Y282	Q13619		P04632 (+1)	Q5JTJ3	V9GYY3	Q8WWM9
P04733	Q9NTZ6		O95373	Q66K74	O60610			Q13203				A0A2R8Y7C0	E9PGT1	O75521	Q6UW02		B4DUT8	H3BNX8	A0A087X2D8	K7EK33
Q13505	P49756		Q96P70	Q9NZJ7	P61326			A0A087X1N7				B4DY08	F2Z2V0 (+1)	H0YFD6 (+1)	P00167		O75976	D6RIE3	P30622	J3KTA4
Q02252	P98179		Q9NZI8	P20933	Q96C90			D6RH31				P16403	E5RIM7 (+1)	E7EMS2 (+4)	H3BUX2		A0A1B0GVF3	Q8WWM9	A5YKK6	C9JLU1 (+1)
O43772	Q15042		H3BM21	P51688	Q9Y570			P48681				Q16777	K4DI93	O94905	Q5JTJ3		U3KPX3	P30046	A0A0C4DGH0 (+1)	G3V180 (+2)
Q9NUT2	Q96S59		P05783	O75380	Q86U86			A0A087WTF6				P0C0S5 (+1)	Q13619	P62495	H3BNX8		A0A2R8Y804	K7EK33	P16070	A0A0J9YX62 (+1)
D6RJ91	A1X283		Q9NZU5	P22570	A8MWD9			A0A0A0MTJ9				P16104	Q6UW02	O43324	D6RIE3		A0A1B0GVD5 (+1)	J3KTA4	A0A2U3TZL5 (+1)	X6R9L0
P10916	Q96B97		Q9UHB6	O15118	Q2TAM5			Q0ZGT2				P06899 (+1)	P00167	A0A087WZK9	P53701		Q8IX12	C9JLU1 (+1)	F8VV56 (+1)	P39656
Q9UKX3	Q9UEW8		J3KP06 (+1)	P14543	O00442			Q99733				Q71DI3	H3BUX2	B0QY89 (+1)	Q8TEA8		O43264	Q86X76	Q9NZ45	O75935 (+1)
Q8N183	Q15424		P42167	Q9Y2C4	Q9H0A0			Q53GG5				A0A087X054	Q5JTJ3	H0Y3P2	K7EK33		Q9BT22	P33316	H0Y5T1	P63167
Q9UI09	O15270		Q01650	Q13232	Q9NTZ6			Q8WX93				P55899	H3BNX8	D6RBW1	J3KTA4		J3KPP4 (+1)	G3V180 (+2)	Q9H0A8	A6NGJ0 (+1)
Q9P0J0	Q13242		P49006	Q9H173	P98179			A0A1B0GTU4				O95373	D6RIE3	P63241	C9JLU1 (+1)		Q00610	A0A0J9YX62 (+1)	C9JFE4 (+1)	Q9NP97
O43678	O94875		Q9HB07	P36551	F6VZ39			Q99541				P29218	P53701	Q16610	O00115		P12107	X6R9L0	P61201	Q15370
O95168	Q8N0X7		E7EVA0	P30405	Q9BWF3			Q9NUI1				Q9Y287	Q8TEA8	P15311	Q01459		Q99715	P39656	Q9BT78	H0Y5K5
O95139	Q15637		Q7Z434	Q99541	B7Z7F3			Q15067				B4DY09	H0YB09	Q8NEZ5	G3V180 (+2)		P01024	O75935 (+1)	E7EM64 (+1)	Q9UHY7
O95298	Q15459		B4E0K5	M0QXB5 (+1)	C9K0J5			O15254				Q9UKU7	K7EK33	Q96AE4	X6R9L0		H0Y886	P63167	P17812	A0A0C4DGA2
P19404	A0A1W2PQ47 (+2)		H7C360	A0A5F9ZHN7 (+1)	P56182			O96011				O43837	J3KTA4	P22830	O75937		E9PGT1 (+1)	A6NGJ0 (+1)	Q9BPX6	H0YFD6
P03915	Q12846		P53985	P36955	Q96B97			Q15126				P26440	C9JLU1 (+1)	C9JC84	P39656		Q99829	Q9NP97	Q8IYU8	G3V3E8
P22570	Q9UGI8		O15427	Q15113	Q9NUQ6			Q8NC51				P08727	P30038	P09038	Q5JW30		P28845	Q15370	Q9Y376	E5RHW4
P19838	O43657		Q96S97	P05165	Q8TAQ2			A0A0A0MSA9 (+2)				P05787	O00115	Q96S52	O75935 (+1)		Q13620	H0Y5K5	Q9Y2V2	B7Z7P8
Q9H173	Q99614		P14649	P23219	Q86TD4			Q16186				A0A5F9ZHM4	Q01459	O75223	A0A2R8YDM2		P42771	Q9UHY7	H0Y9V7	K7EM18
Q9NX40	Q9Y2W1		Q9BSU3	Q6ZXV5	O15270			P41221				P48059	G3V180 (+2)	P06396	Q9C0G6		Q9Y4P1	A0A0C4DGA2	D6R938	K7EL20
Q9BUP3	Q8NFQ8		Q8IXJ6	P41221	Q13242			Q9H1J7				G3XAI2	X6R9L0	Q8TDQ7	P63167		Q16678	H0YFD6	Q9HB71	Q9Y262
P36551	Q96EM0		O14745	Q9H1J7	O94804			Q9BT09				A0A6I8PIT3	O75937	P06744	Q9Y4X5		O14949	G3V3E8	P04632 (+1)	P78344
Q96EY7	A0A1W2PRL9		O43847	Q96HD1	Q99519			P49757				Q08722	P39656	A0A0B4J2D5 (+1)	O95834		O43169	E5RHW4	B4DUT8	P06730
Q99541	M0QXD6		O60462	P28300	Q99523			P49593				P23141	Q5JW30	O94808	Q15370		D6RIE3 (+2)	Q9NTX5	P50416	I3L504
O60437	O75962		Q15758	Q92954	O95470			Q8IWX7				P04062	Q16643	P09488	P50402		A0A0G2JQT1	B7Z7P8	A0A1B0GVF3	A0A499FIX8
Q9NUI1	Q6ZN40		Q0ZGT2	Q6IAA8	Q15459			P28300				P10619	O75935 (+1)	A0A087WT12	Q99961		P21399	K7EM18	U3KPX3	P08294
O96011	Q5TCU3		Q09161	Q9HB40	Q13435			P00734				Q14108	A0A2R8YDM2	F6TLX2	H0Y5K5		Q9Y6G9	K7EL20	A0A2R8Y804	E9PEB5
M0QXB5 (+1)	P08621		P80303	A0A087X1G7 (+1)	A0A1W2PQ47 (+2)			Q96PK6				C9JRZ6	Q9C0G6	Q9Y625	A0A0C4DGA2		Q14008	Q9Y262	A0A1B0GVD5 (+1)	Q01469
A0A5F9ZHN7 (+1)	Q14376		E9PKP7	P35270	Q14683			O75298				A2A2V1 (+1)	P63167	Q08378	H0YFD6		O00154	P78344	P00450	P05413 (+1)
P05165	Q92890		Q99733	P02787	Q96A49			Q92974				Q4G176	Q9Y4X5	P63096	G3V3E8		Q6UVY6	P06730	J3KPP4 (+1)	Q86UX7
O75323	M0R300		Q8IVD9	P40763	O15498			P56182				Q9UM22	Q9UNE7	A0A590UJ58	E5RHW4		Q9UKG1	I3L504	Q00610	A0A499FJN5
Q9H1J7	F8W6H6		Q96CV9	B7ZKW0 (+1)	Q9H987			H3BLV9				P34949	Q12805	B1ANH2	B7Z7P8		Q8NEU8	A0A499FIX8	Q9UBF2	Q9UBX5
O14744	O75351		A0A087WVI1	A1L4H1	Q9UMS6			Q9H2G2				J3QW43	O95834	P32455	K7EM18		Q5TAQ9	P08294	F8VVA7	B4DXZ6
Q9BT09	Q96C86		P50479	P17405	Q99614			O94901				A0A0R4J2E8 (+1)	Q15370	A0A2R8Y7C0	K7EL20		Q02880	E9PEB5	F8W9X7	P51116
Q9UBV2	P78406		Q8WX93	Q9Y6N5	Q9Y2W1			Q8NBX0				P11310 (+1)	P50402	B4DY08	O15372		Q96N67	Q01469	Q99715	Q9Y2G5
P00734			Q9BRP8	Q9UGT4	Q8NFQ8			P23327				O14880 (+1)	Q99961	P16403	Q9Y262		A0A0C4DGQ8 (+1)	P05413 (+1)	A0A087X0K0	Q969N2
Q9P2R3			A0A1B0GTU4	P78539	Q96EM0			P83110				A6NCE7	Q9Y371	Q16777	P06730		Q9Y315	Q86UX7	P01024	P17900
O75298			P26022	O60687	O00267			O15075				E9PPJ5	H0Y5K5	P0C0S5 (+1)	I3L504		Q8WVC6	A0A499FJN5	A0A3B3ISR2 (+1)	D6RF35
Q8WW59			Q99541	Q8TER0	O43294			P02787				A0A3B3IUB5	Q5JVZ5	P16104	A0A499FIX8		B4E1G1	Q9UBX5	H0Y886	P46926
Q8NBX0			O14495	O00186	Q9NR50			Q9UHB9				Q02978	A0A0C4DGA2	P06899 (+1)	P08294		P55039	B4DXZ6	E9PGT1 (+1)	A0A2U3TZU2
B5ME97			Q9Y617	G8JLH6	Q9UGP8			Q92783				Q9H936	H0YFD6	Q71DI3	E9PEB5		O94907	Q9Y2G5	Q14746	A0A0G2JLB3
P02787			Q8NC51	A0A182DWF3	P28289			Q9UP95				J3QT28 (+1)	G3V3E8	Q86X55	A0A499FJN5		I3NI32	Q969N2	Q99829	E7EWW9 (+1)
M0QWZ7 (+1)			Q8TD55	Q6ZMP0	F8WA37 (+2)			Q99523				Q6UB35	E5RHW4	A0A0A0MSE2 (+1)	P02679		Q96EY1	P09104	P28845	P46976
Q99720			Q86UU1	P48307	P08138			Q13586				I3L4X2	B7Z7P8	A0A087X054	Q969N2		P25685	P17900	A0A0A0MTN0	A0A669KBG8
P52823			Q86U42	A0A3B3ISS6	F5H442 (+1)			O15498				P19105	K7EM18	P55899	P01111		Q13217	D6RF35	Q13620	H0Y6I0
Q13586			E9PQY2	Q13641	P07947			Q9NPQ8				B4DLR8	K7EL20	O95373	A0A2U3TZU2		Q5QPK2	P60983	P42771	Q99988
Q9UGT4			C9J363	Q3ZCM7	P08621			B4DN26				A0A087WXC5 (+2)	O15372	P29218	A0A0G2JLB3		A0A0C4DGS1 (+1)	A0A2U3TZU2	Q16678	P63092
P78539			Q16186	Q6RW13	E7ET15			Q13148				O95182	Q9Y262	Q9Y287	E7EWW9 (+1)		Q9Y673	A0A0G2JLB3	O43169	B1ANH6
Q6ZMP0			Q5QPM7 (+1)	P41240	Q96DI7			Q9H2D6				O43676	P06730	B4DY09	Q9HC38		P55265	E7EWW9 (+1)	P20674 (+1)	A0A1W2PS24
P48307			Q8IVF2	O95352	Q9Y5K5			Q68CZ2				P49821	I3L504	B3KQ30	Q9H4A6		P45985	P46976	D6RIE3 (+2)	Q16082
Q9Y5S1			Q9UKY7	O94832	Q92890			Q8WZ42				Q8TBC4	A0A499FIX8	Q9UKU7	Q8TBA6		E5KLJ9	A0A669KBG8	A0A0G2JQT1	P54652
Q7Z7H5			Q8WZA0	P00749	Q14157			P02786				E9PKU7	P08294	O43837	Q14393		A0A0A0MTC1	H0Y6I0	Q9Y6G9	P69905
Q8IY95			Q9BXY0	P61421	A0A1B0GX65 (+2)			Q9Y5S1				A0A087X117 (+2)	E9PEB5	P26440	P63092		Q96LD4	Q99988	Q14008	P68871
F8WA37 (+2)			Q9BVG4	O75351	P61086			Q6ZMU5				H3BVG0	A0A499FJN5	P08727	B1ANH6		Q8IZ81	P63092	K7EQ02	Q7LGA3
Q6RW13			Q9BT09	P13611	Q9H832			P06753				Q99733	P02679	A0A5F9ZHM4	A0A1W2PS24		H0YDT8 (+1)	B1ANH6	Q6UVY6	P51858
P00749			Q13045	Q8IWB7	A0AVT1			P07951				J3KQ32 (+1)	Q969N2	G3XAI2	P69905		Q9C0E8	A0A1W2PS24	A0A0A0MRX2	Q9Y3E1
Q13488			Q96C90		Q9H425			A0A087WT47 (+1)				F5GYG5	P01111	Q9NS86	P68871		Q96DZ1	Q8N241	A0A2R8Y212	P07910
O60504			Q86U86		Q92614			P45379				Q9NYL4	A0A2U3TZU2	A0A6I8PIT3	P07910		Q9Y282	Q16082	Q02880	P09429
Q12768			O95486		Q9UK41			F8WA37 (+2)				Q99541	A0A0G2JLB3	Q08722	O15347		Q5JVZ5	P09601	P19388	P26583
O14874			O95487		Q2TAY7			K7EQL4 (+1)				Q15063	B8ZZA8	Q6GPG7 (+1)	P17096		O75521	P69905	Q14185	P17096
			O94903		P49750			P23258				K7EKI8	Q92947	P04062	P10412		H0YFD6 (+1)	P68871	Q96N67	P52926
			Q9H6T3		P17612			O43399				O95571	E7EWW9 (+1)	A0A5F9ZHR7	A0A0U1RRH7		P00533	P51858	A0A0C4DGQ8 (+1)	P10412
			Q9NTZ6		P78406			Q6RW13				Q9Y285	P49841	P10619	Q8IUE6		Q99808	Q9Y3E1	Q14739	A0A0U1RRH7
			Q96PK6		Q8IY81			P18031				Q00169	Q9HC38	Q14108	Q71UI9		O94905	P07910	Q9Y315	Q8IUE6
			P98179					Q04323				H0Y987 (+1)	Q9H4A6	C9JRZ6	P06899 (+3)		Q99447	P26583	B4E1G1	Q71UI9
			Q15276					Q14157				H3BPH4 (+1)	Q8TBA6	A2A2V1 (+1)	K7EK07 (+1)		P62495	P10412	Q9Y295	P06899 (+3)
			M0QZR4					A0A669KB27 (+1)				Q9UHX1	Q8TAE8	Q4G176	Q5TEC6		A0A087WZK9	A0A0U1RRH7	P23743	K7EK07 (+1)
			Q92974					Q12965				P11940	Q14393	Q9UM22	O00422		B0QY89 (+1)	Q8IUE6	P98082	Q5TEC6
			Q13464					Q92614				P17844	P63092	P34949	E9PC52 (+1)		H0Y3P2	Q71UI9	Q96EY1	Q09028
			E9PF63					P00749				Q9NPF4	B1ANH6	P11310 (+1)	E9PF18		D6RBW1	P06899 (+3)	P25685	E9PC52 (+1)
			Q96AT9					O95183				C9J0J7	A0A1W2PS24	O14880 (+1)	Q9Y4L1		P63241	K7EK07 (+1)	O75190	E9PF18
			Q9NUQ6					Q702N8				Q99623	Q9BXW7	A6NCE7	P53990		Q96KP1	Q5TEC6	A0A6I8PU73	Q9Y4L1
			Q9H2G2					P16989				Q8IZL8	Q15477	A0A3B3IUB5	J3KQJ1 (+1)		H7BXI1	Q09028	Q5QPK2	J3KQJ1 (+1)
			O94901					O14874				C9JIZ6	P09601	Q02978	H0YBL1		Q9Y5B9	E9PC52 (+1)	A0A0C4DGS1 (+1)	P18065
			Q8TAQ2					Q8TDZ2				Q15185	P69905	O43772	P19525		Q9Y4F1	E9PF18	Q9Y673	A0A087WXI7
			Q15424					A0A3B3IUB1				H0YM70	P68871	Q9H936	O75569		P22830	Q9Y4L1	F8W7U8	B4DY09 (+1)
			Q13243									A0A024RA52	P07910	A0A0D9SEY1	B4DY09 (+1)		C9JC84	J3KQJ1 (+1)	P55265	A0A087WZN1
			Q9Y5S2									F8W9U3	O15347	J3QT28 (+1)	Q9H1K1		G3V4U0 (+1)	Q13308	P45985	P35527
			Q13177									Q9Y316	P17096	O15427	Q8TB37		P51114	P18065	A0A0U1RQP1 (+1)	P35908
			E9PFR3									A0A0A6YYA0	P10412	Q6UB35	A0A087WZN1		Q96S52	A0A087WXI7	E5KLJ9	Q07866
			P62136									H3BMF4	A0A0U1RRH7	F5GX77 (+1)	Q07866		A0A1W2PNP0 (+1)	B4DY09 (+1)	Q86Y56	A0A5F9ZHM4 (+1)
			P36873									Q15436	Q8IUE6	P19105	A0A5F9ZHM4 (+1)		Q92643	A0A087WZN1	Q96LD4	A0A0J9YXC7
			P61011									O95486	Q71UI9	P34059	Q7Z4W1		P01116	Q86UP2	H7C2Q8	P25391
			Q9UHB9									O94979	P06899 (+3)	B4DLR8	A0A0J9YXC7		P17302	Q07866	Q8IZ81	O15230
			Q15459									B8ZZQ6 (+1)	K7EK07 (+1)	A0A087WXC5 (+2)	P07942		P06396	A0A5F9ZHM4 (+1)	Q9P0I2	P07942
			Q12874									Q9Y383	Q5TEC6	O95182	E7EV71		P78347	A0A0J9YXC7	H0YDT8 (+1)	E7EV71
			P16949									A0A5H1ZRQ2	O00422	O75438	Q9NS15		P06744	P25391	Q6P179	A0A6I8PIV1 (+1)
			A0A0A0MSD0									A0A2R8Y5G6	E9PC52 (+1)	O96000	A0A0C4DH07		A0A0B4J2D5 (+1)	P07942	Q9C0E8	P10619 (+2)
			O15498									Q01844	E9PF18	O43676	A0A6I8PIV1 (+1)		P09488	E7EV71	Q9Y282	A0A1W2PS43
			Q9NPQ8									H3BV80	Q9Y4L1	P49821	Q6GPG7		A0A087X1J7 (+1)	Q99538	Q5JVZ5	Q96JB6
			Q13148									P43487	P53990	Q8TBC4	P11117		A0A087WT12	A0A6I8PIV1 (+1)	O75521	Q6UXV4
			Q66K14									F5H157 (+1)	J3KQJ1 (+1)	E9PKU7	P10619 (+2)		Q9H4G4	P09960	H0YFD6 (+1)	C9J406
			O75663									Q92930	Q13308	A0A087X117 (+2)	A0A1W2PS43		Q9NX62	P10619 (+2)	P00533	C9JRZ6 (+1)
			Q12888									P62834	Q14573	Q14938	Q5XKP0		A0A669KB10	A0A1W2PS43	Q9Y6I3	Q9ULC4
			Q9H2D6									A0A087WZM2	H0YBL1	H3BVG0	Q6UXV4		A0A5F9ZI21	Q96JB6	O94905	H3BPB8
			Q9H3M7									E9PAU2	P19525	Q99733	C9JRZ6 (+1)		P63096	Q6UXV4	P62495	A8MXP9
			Q9H3N1									J3QSV6 (+1)	B4DY09 (+1)	J3KQ32 (+1)	H3BPB8		A0A590UJ58	C9J406	K7ER90	P84157
			Q9Y2W1									J3KTE4 (+2)	Q9H1K1	Q9NYL4	A8MXP9		P36915	C9JRZ6 (+1)	A0A087WZK9	Q5T4U5
			Q15654									P10768 (+1)	Q8TB37	Q15063	P84157		Q9NX24	H3BPB8	B0QY89 (+1)	P55145
			Q9NR50									Q5T123	A0A087WZN1	K7EKI8	Q5T4U5		I3L0E3	A8MXP9	H0Y3P2	P04733
			Q9UGP8									H3BQQ9	Q07866	O95571	Q96PC5		Q5SRN5	P84157	O43432	Q9NZL9
			Q6NUQ4									Q8NBX0	A0A5F9ZHM4 (+1)	Q00169	P04733		A0A6I8PIW1	Q5T4U5	D6RBW1	P51608
			O75962									O60613	Q7Z4W1	A0A5F9ZHN7	P51608		P30519	P04733	P63241	Q15800
			P07951									Q9P0V9	A0A0J9YXC7	H0Y987 (+1)	Q15800		A0A2R8Y7C0	P51608	Q96KP1	Q5VV89
			Q5TCU3									Q16181	P07942	H3BPH4 (+1)	B3KW70 (+3)		B4DY08	Q15800	A0A0U1RRB6	A6NCE7 (+2)
			P23258									P49591	P55268	Q9UHX1	Q5VV89		Q9BX68	Q5VV89	Q9Y2L1	A0A3B3IUB5 (+1)
			O43399									Q07955	E7EV71	P11940	A6NCE7 (+2)		P16403	A6NCE7 (+2)	H7BXI1	Q3SY69
			Q6RW13									J3KP15 (+1)	Q9NS15	Q9UKA9	A0A3B3IUB5 (+1)		Q16777	A0A3B3IUB5 (+1)	Q16610	I3L1P8
			P41240									P35237	A0A0C4DH07	O75400	Q3SY69		P0C0S5 (+1)	Q3SY69	Q9Y5B9	J3QT28
			P18031									P67812	A0A6I8PIV1 (+1)	Q9NPF4	I3L1P8		P16104	I3L1P8	Q9Y4F1	F5GX77 (+2)
			Q04323									P37108	Q6GPG7	C9J0J7	Q9NUT2		P06899 (+1)	J3QT28	P22830	J3QRS3
			Q9H3H3									P42224	P11117	P28799	J3QT28		Q71DI3	F5GX77 (+2)	C9JC84	Q96A32
			O14562									P61956	P10619 (+2)	Q99623	F5GX77 (+2)		Q92769	J3QRS3	Q9Y2H6	Q9Y623
			Q14157									Q9UNH7	A0A1W2PS43	C9JIZ6	I3L1L3		A0A0A0MSE2 (+1)	Q96A32	G3V4U0 (+1)	P20933
			Q12965									Q15459	Q5XKP0	Q15185	O95297		A0A087X054	Q9Y623	P51114	O95865
			Q9UK41									Q5T8U5	Q6UXV4	O14684	J3QRS3		B7ZKJ8	P20933	Q96GK7	M0R1E3
			O75351									Q13148	C9JRZ6 (+1)	H0YM70	P24844		Q8TEX9	O95865	Q9H488	P15559
			P16989									Q9H2D6	H3BPB8	A0A024RA52	P29966		O15111	M0R1E3	Q92643	O95299
			A0A3B3IUB1									A6NMH8 (+6)	A8MXP9	P28062	P15559		Q14571	P15559	O00178	G3V0I5
			Q96C86									A0A182DWI3	P84157	F8W9U3	O95299		P56199	O95299	P01116	P48163
												Q9H3N1	Q5T4U5	Q9Y316	G3V0I5		P17301	G3V0I5	F8W9S7	Q9UNZ2
												A0A0B4J2C3 (+2)	Q96PC5	Q9BUH6	P03915		Q06033	P48163	Q9UEY8	A0A087WTF6
												Q13445	P04733	A0A0A0MR06 (+3)	F8W8D4		Q13325	Q9UNZ2	P06396	P69849
												Q14956	P51608	A0A0A6YYA0	Q04721		B4DY09	A0A087WTF6	P78347	Q8N1F7
												D6RAA6 (+1)	Q15800	Q15436	P69849		Q9UKU7	P43490	P06744	Q13232
												Q8NBN3	B3KW70 (+3)	O95486	Q8N1F7		O43837	P69849	A0PJZ3	Q9H173
												O14787	Q5VV89	O94979	J3KQ32		P26440	Q9Y266	A0A0B4J2D5 (+1)	J3KQ32
												P09493	A6NCE7 (+2)	B4DR61	F5GYG5 (+1)		G3V5R9	Q8N1F7	Q86SX6	F5GYG5 (+1)
												F5H5D3	A0A3B3IUB5 (+1)	B8ZZQ6 (+1)	F8VU90		A0A5F9ZHM4	Q99733	P09488	Q53GG5
												Q71U36	Q3SY69	Q9NQ29	B1ALD9		P48059	Q9H173	A0A087X1J7 (+1)	Q9Y680
												Q3ZCM7	I3L1P8	Q9Y383	O60437		G3XAI2	J3KQ32	P32189	F8VU90
												E5RJD8	Q9NUT2	A0A087WTV6	M0QXB5 (+1)		Q14766	F5GYG5 (+1)	Q9HD26	B1ALD9
												O43399	J3QT28	Q5T6V5	F5GWE5		A0A6I8PIT3	Q53GG5	A0A669KB10	M0QXB5 (+1)
												O75208	F5GX77 (+2)	A0A5H1ZRQ2	A0A5F9ZHN7 (+1)		Q08722	Q00688	Q8TAE8	K7ER00
												A0A087WY85 (+1)	I3L1L3	A0A2R8Y5G6	O95394		P11182	Q9Y680	A0A5F9ZI21	A0A5F9ZHN7 (+1)
												F5GYN4	O95297	Q01844	Q9HAB8		P01130	F8VU90	P63096	O95394
												Q96GC9	J3QRS3	H3BV80	Q9H307		Q6GPG7 (+1)	Q99541	A0A590UJ58	Q96G03
												P04004	P24844	A0A2R8Y5S7 (+1)	Q7Z5L7		P04062	B1ALD9	P36915	E7EQV3
												Q9GZS3	P15559	P43487	E7EQV3		Q14108	M0QXB5 (+1)	B1ANH2	Q92841
												Q9NQH7	O95299	F5H157 (+1)	Q99471		A0A087WYF7 (+1)	K7ER00	P32455	G5E9Q6
												Q92504	G3V0I5	Q92930	Q92841		C9JRZ6	A0A5F9ZHN7 (+1)	Q9NX24	K7EQ05
													P03915	P62834	G5E9Q6		A2A2V1 (+1)	O95394	I3L0E3	J3KPX7
													F8W8D4	O75116	K7EQ05		Q96IJ6	Q96G03	Q5T3Q7	E7EX59
													Q04721	A0A087WZM2	J3KPX7		J3QW43	Q14651	Q5SRN5	P07602
													P69849	J3KTE4 (+2)	E7EX59		A0A0R4J2E8 (+1)	E7EQV3	P30519	A0A087WYT3 (+1)
													Q8N1F7	P10768 (+1)	P07602		P11310 (+1)	Q99471	A0A2R8Y7C0	A0A087X1Z3
													P37198	Q5T123	A0A087WYT3 (+1)		Q9UNF1	Q92841	B4DY08	P61289
													J3KQ32	H3BQQ9	A0A087X1Z3		Q5VYS4	Q15113	Q9BX68	P25787
													F5GYG5 (+1)	O60613	P28062 (+1)		Q15043	G5E9Q6	P16403	P49721
													P36551	Q9P0V9	Q96IU4		Q68D91	K7EQ05	Q16777	P28072
													Q9Y680	Q16181	O60888		Q9HCC0	J3KPX7	P0C0S5 (+1)	Q99436
													F8VU90	Q92599	O75323		F8VQX6 (+2)	E7EX59	P16104	Q96IU4
													B1ALD9	P49591	Q5T091		O14880 (+1)	P07602	P06899 (+1)	O60888
													O60437	Q07955	Q96HD1		A6NCE7	A0A087WYT3 (+1)	Q71DI3	Q5T091
													M0QXB5 (+1)	J3KP15 (+1)	Q6UXH1		A0A3B3IUB5	A0A087X1Z3	H7BZW6 (+1)	Q99584
													F5GWE5	P62136	A0A499FI48		Q02978	P61289	A0A0A0MSE2 (+1)	P26447
													A0A5F9ZHN7 (+1)	P35237	Q8N8S7		Q8IXI1	Q99436	A0A087X054	A0A0A6YYA0 (+1)
													O95394	P67812	F5H365		Q9H936	Q96IU4	B7ZKJ8	Q9H1J7
													Q16822	P37108	D6REX3		Q5R3B4	O60888	Q8TEX9	Q969M3
													Q9HAB8	Q9UHB9	B4DR61 (+1)		O95140	Q5T091	P56199	A0A499FI48
													Q9H307	P42224	A0A494C0D4 (+3)		A0A0D9SEY1	A0A0A6YYA0 (+1)	P17301	Q8N8S7
													Q7Z5L7	P62308	A0A0A6YYJ8		Q6UB35	Q9H1J7	Q06033	F5H365
													E7EQV3	P61956	Q58FF6		Q15796	Q969M3	B4DY09	D6REX3
													Q96AQ6	Q15459	A8MWD9		F5GX77 (+1)	A0A499FI48	B3KQ30	Q8NHP8
													O60925	Q14683	Q9NVS9		Q9BQG0	Q8N8S7	Q9UKU7	O94903
													Q92841	Q5T8U5	Q96C36		P19105	O14974	O43837	Q96C36
													G5E9Q6	Q9NPQ8	Q9H0A0		H3BPK4	F5H365	P26440	Q53FA7
													K7EQ05	O00560	A0A2R8Y4A4		Q8WUY8 (+1)	D6REX3	G3V5R9	A0A2R8Y4A4
													J3KPX7	Q13148	Q9BWF3		B4DLR8	Q8NHP8	A0A5F9ZHM4	B0QYK0
													E7EX59	E9PF55	B0QYK0		A0A087WXC5 (+2)	O94903	J3QS36	Q9UKM9
													P07602	A6NMH8 (+6)	Q96DH6		O96000	Q96C36	P48059	P35241
													A0A087WYT3 (+1)	A0A2R8Y478 (+3)	Q9UKM9		O43676	Q53FA7	F8WD26 (+2)	F6WQW2
													A0A087X1Z3	A0A182DWI3	H3BTC0		P49821	A0A2R8Y4A4	Q6PKG0	Q15286
													P28062 (+1)	Q9H3N1	Q96T51		P03886	P38159	G3XAI2	D6RCB9
													Q96IU4	Q00577	P35241		P03905	B0QYK0	A0A0C4DFL7	O76021
													O60888	Q9Y5S1	B7Z7F3		P13591	Q9UKM9	Q14766	U3KQT1
													Q53FT3	P46199	F6WQW2		A2RRP1	P35241	A0A6I8PIT3	Q13126
													O75323	A0A0B4J2C3 (+2)	Q9HBH5		Q9UBB6	F6WQW2	Q08722	Q5T123 (+1)
													Q6ZXV5	Q9UGP8	D6RCB9		H0Y465	Q15286	Q9H6V9	O75368
													Q5T091	Q13445	O76021		E9PKU7	D6RCB9	P11182	B0QYN7
													Q6UXH1	Q14956	A0A669KAX9 (+1)		Q92542	O76021	P01130	O15127
													A0A499FI48	A0A024R4K9	U3KQT1		A0A087X117 (+2)	U3KQT1	Q6GPG7 (+1)	A0A087X1G7 (+1)
													Q8N8S7	D6RAA6 (+1)	Q5T123 (+1)		B1AXG1	Q5T123 (+1)	P04062	O75326
													P35813	Q8NBN3	Q9GZT3		Q8WUM0	O75368	P10619	B5ME97
													F5H365	Q5JRA6	B0QYN7		Q12769	B0QYN7	Q14108	E7ES33
													D6REX3	O14787	A0A2R8Y4T4		H3BVG0	O15127	Q3KQU3	Q9NRX5
													B4DR61 (+1)	P29144	J3QL71 (+1)		P52948	A0A087X1G7 (+1)	Q8IY33	J3KTL2
													A0A494C0D4 (+3)	H0YKJ4	A0A087X1G7 (+1)		Q9BZE4	O75326	A0A087WYF7 (+1)	J3KP15
													A0A0A6YYJ8	P09493	B5ME97		Q9NR30	B5ME97	C9JRZ6	Q5JRI1
													Q58FF6	F5H5D3	E7ES33		Q96EE3	E7ES33	Q7L9L4	B4DR80
													A8MWD9	Q71U36	Q13501		Q7Z3B4	Q9NRX5	Q8NDA8	A6PVN5
													Q9NVS9	Q3ZCM7	J3KTL2		J3KQ32 (+1)	J3KTL2	Q4G176	P36873
													Q96C36	E5RJD8	J3KP15		O75147	J3KP15	Q96IJ6	A0A024QZX5
													Q9H0A0	A0A087WY85 (+1)	Q5JRI1		B4DNG0	Q5JRI1	J3QW43	P50452
													A0A2R8Y4A4	Q9H832	A0A0D9SEM4		A0A384DVU0	B4DR80	A0A0R4J2E8 (+1)	Q5T5C7
													Q9BWF3	F5GYN4	B4DR80		C9JQD4 (+1)	A6PVN5	P11310 (+1)	Q9HAT2
													B0QYK0	Q16831	Q16537		Q9NYL4	Q9BRF8	Q9UNF1	H0YNA5
													Q96DH6	A0A1B0GVZ4 (+1)	A6PVN5		Q9H2H8	P36873	Q5VYS4	H0YLA2
													Q9UKM9	Q9P253	A0A024QZX5		Q15063	A0A024QZX5	Q15043	A0A669KB56
													H3BTC0	Q96GC9	P50452		O15254	P50452	Q9HCC0	Q6EEV6
													Q96T51	P04004	Q5T5C7		O95571	Q5T5C7	F8VQX6 (+2)	B7ZKW0 (+1)
													P35241	Q9NQW7	H0YNA5		Q9Y285	Q9HAT2	O14880 (+1)	A1L4H1
													Q14699	Q9NQH7	H0YLA2		P42356	H0YNA5	A6NCE7	A0A0A0MRI2 (+1)
													B7Z7F3	Q92504	A0A669KB56		A0A5F9ZHN7	H0YLA2	A0A3B3IUB5	A0A087X0R6
													F6WQW2		A0A494C164		H0Y987 (+1)	P49458	Q02978	A0A499FI31
													Q96DB5		Q96FS4		Q6VY07	A0A669KB56	Q9H936	P00441
													Q15293		Q6EEV6		O14494	P62316	Q15785	O15260 (+1)
													Q9HBH5		A0A0A0MRI2 (+1)		P00747	Q6EEV6	Q5R3B4	B4DHN5 (+2)
													D6RCB9		A0A087X0R6		M0R389 (+1)	B7ZKW0 (+1)	A0A0D9SEY1	B4DN26
													O76021		Q15637		P11940	A1L4H1	Q6UB35	Q86V81
													A0A669KAX9 (+1)		A0A499FI31		Q86U42	A0A0A0MRI2 (+1)	Q15796	A0A2R8Y4T1
													U3KQT1		Q9UQE7		O95758	A0A087X0R6	I3L4X2	E9PIF1
													Q5T123 (+1)		O15260 (+1)		O75400	P17405	Q9BQG0	G8JLH6
													Q9GZT3		A0A1B0GTP9		Q92620	A0A499FI31	P19105	O43657
													B0QYN7		B4DHN5 (+2)		P17844	Q13033	H3BPK4	A0A087WSY9
													A0A2R8Y4T4		Q92804		Q5JPH6	P00441	P41227	A0A182DWF3
													J3QL71 (+1)		E9PIF1		C9J0J7	O15260 (+1)	Q14CX7	P35442
													A0A087X1G7 (+1)		G8JLH6		Q99623	B4DHN5 (+2)	B4DLR8	P48307
													B5ME97		A0A087WSY9		P12004	B4DN26	A0A087WXC5 (+2)	Q96K17
													E7ES33		A0A182DWF3		Q8IZL8	Q86V81	P49821	A0A0B4J2C3
													Q13501		P35442		Q8IVL6	A0A2R8Y4T1	O43181	A0A3B3ISS6
													J3KTL2		A0A087X0K9		Q15185	E9PIF1	P03886	Q4V9L6
													J3KP15		O43493		Q5VYK3	G8JLH6	P03905	Q8IY95
													Q5JRI1		A0A1W2PRL9		F8W9U3	A0A087WSY9	Q16798	Q5VZU9
													A0A0D9SEM4		Q00059		A0A286YFF8	A0A182DWF3	Q8NBF2	H7BYY1
													B4DR80		Q96K17		A0A0A0MR06 (+3)	P35442	A0A087X1N7	A0A0S2Z4G6
													Q16537		A0A499FJK2 (+1)		A0A0A6YYA0	Q96K17	E7ENN3	A0A2R8Y5V9
													A6PVN5		A0A0B4J2C3		P61326	A0A0B4J2C3	P13591	A0A087WT47 (+1)
													O00743		E9PSI1		A0A0G2JNZ2	A0A3B3ISS6	A2RRP1	Q9BQE3
													A0A024QZX5		A0A3B3ISS6		H3BMF4	Q4V9L6	Q9UBB6	P23258
													P50452		Q4V9L6		Q15436	Q8IY95	E9PKU7	E5RIW3 (+2)
													Q5T5C7		Q8IY95		O95487	Q5VZU9	Q92542	Q06124
													H0YNA5		C9J7E5		O94979	H7BYY1	A0A087X117 (+2)	P09234
													H0YLA2		Q5VZU9		B4DR61	A0A0S2Z4G6	B1AXG1	Q04323
													A0A669KB56		H7BYY1		Q9H3U1	A0A2R8Y5V9	P23497	Q9UMX0
													A0A494C164		A0A0S2Z4G6		Q5T9L3	P07951	A0A494C1F2	Q9UHD9
													Q96FS4		A0A2R8Y5V9		P00734	A0A087WT47 (+1)	Q9BW27	J3KR44 (+1)
													Q6EEV6		Q9BQE3		Q9Y383	P45379	H3BVG0	P68036
													A0A0A0MRI2 (+1)		E5RIW3 (+2)		A0A087WTV6	K7EQL4 (+1)	P52948	O95352
													A0A087X0R6		P09234		O00330	Q9BQE3	Q02818	A0A0A0MRM8 (+1)
													Q15637		H0YF29		P31749	P23258	Q9NR30	P00749
													Q9Y3B4		Q7Z4R8		Q2TAM5	E5RIW3 (+2)	Q8WTT2	A0A096LPI6 (+2)
													Q01081		P54725		O00442	P09234	J3KQ32 (+1)	H0YNH8
													A0A499FI31		Q9Y5K5		Q9H0A0	Q04323	B4DNG0	E7EWW0 (+1)
													O15260 (+1)		J3KR44 (+1)		Q08J23	Q92575	Q8N573	Q9NP79
													A0A1B0GTP9		A0A0A0MQU3 (+1)		A0A5H1ZRQ2	Q9UMX0	P22059	P63027
													O00186		A0A1B0GX65 (+2)		A0A2R8Y5G6	Q9UHD9	O60831	Q5T6H7
													B4DHN5 (+2)		A0A590UK80		Q01844	J3KR44 (+1)	A0A384DVU0	P16989
													Q92804		A0A096LPI6 (+2)		Q5QPL9	P68036	C9JQD4 (+1)
													Q9UGI8		E7EWW0 (+1)		H3BV80	P61088	Q9NYL4
													E9PIF1		Q4G0F5		Q9Y3P9	P61960	Q15063
													G8JLH6		Q9NP79		Q5HYI8	O95352	K7EKI8
													A0A087WSY9		Q6EMK4		A0A2R8Y5S7 (+1)	A0A0A0MRM8 (+1)	O75381
													A0A182DWF3		H3BS72		Q6IQ22	P00749	O95571
													P35442		P63027		Q9ULC3	A0A096LPI6 (+2)	Q9Y285
													A0A087X0K9		H0YN81		F5H157 (+1)	H0YNH8	O15357
													O43493		Q5T6H7		Q92930	O75348	P42356
													A0A1W2PRL9		Q9Y5A9		P51151	E7EWW0 (+1)	Q9BTU6
													Q00059		Q7Z2W4		P62834	Q709C8	A0A5F9ZHN7
													Q96K17		A3KMH1		Q96TC7	Q9NP79	H0Y987 (+1)
													A0A499FJK2 (+1)				P35249	P63027	O14494
													A0A0B4J2C3				F8W914	Q5T6H7	Q9H307
													E9PSI1				Q9HBH5	P16989	P11940
													A0A3B3ISS6				O95980	B4DLN1	Q86U42
													Q4V9L6				Q15052		Q8TCS8
													Q8IY95				J3QSV6 (+1)		P17844
													C9J7E5				J3KTE4 (+2)		Q5T160
													Q5VZU9				P10768 (+1)		Q5JPH6
													H7BYY1				Q9NUQ6		C9J0J7
													A0A0S2Z4G6				G3V4X6		Q53EL6
													A0A2R8Y5V9				Q86TD4		Q99623
													Q9BQE3				O14983		P12004
													E5RIW3 (+2)				Q08AF3		Q8IZL8
													Q9Y2Z4				Q8WU76		Q8IVL6
													P09234				O60613		E9PDR0
													H0YF29				Q9P0V9		Q15185
													Q7Z4R8				Q16181		O14684
													P54725				P49591		Q9P2B2
													Q9UHD9				Q8IYB3		H0YM70
													Q9Y5K5				Q07955		Q5VYK3
													J3KR44 (+1)				Q05519		Q92530
													A0A0A0MQU3 (+1)				J3KP15 (+1)		F8W9U3
													A0A1B0GX65 (+2)				Q08170		Q9BXY0
													A0A590UK80				Q9P289		A0A286YFF8
													A0A096LPI6 (+2)				P42345		O60502
													Q93050				P16219		A0A0A0MR06 (+3)
													E7EWW0 (+1)				P67812		Q14690
													Q4G0F5				P37108		P18583
													Q9NP79				P09132		A0A0A6YYA0
													Q6EMK4				P61011		O60610
													H3BS72				P42224		Q8N5M9
													Q9UEU0				P62304		P61326
													P63027				P61956		Q9Y570
													P54289				P11166		A0A0G2JNZ2
													Q12768				Q15036		Q15436
													H0YN81				Q96RF0		O95486
													Q5T6H7				Q9UNH7		O95487
													Q9Y5A9				O15121		O94979
													Q7Z2W4				P52823		B4DR61
													A3KMH1				A6NHR9		Q5T9L3
																	Q5T8U5		P00734
																	Q92797		Q9Y383
																	A0A0D9SG72 (+1)		A8MWX3
																	O00560		A0A087WTV6
																	E9PF55		Q8NCN5
																	Q9NXF1		O00330
																	A6NMH8 (+6)		P31749
																	A0A2R8Y478 (+3)		P31751
																	A0A3B3ITK0		Q2TAM5
																	P23919		O00442
																	Q9Y2W1		Q9H0A0
																	O14656		Q08J23
																	Q8NFQ8		A0A5H1ZRQ2
																	Q13595		B7Z6D5
																	P49770		A0A2R8Y5G6
																	E7ERK9		Q01844
																	Q9NR50		H3BV80
																	A0A0B4J2C3 (+2)		Q5HYI8
																	Q9UGP8		Q9UHA4
																	Q13445		P43487
																	Q14956		Q6IQ22
																	A0A024R4K9		Q9ULC3
																	Q5SNT2		F5H157 (+1)
																	K7ELQ9 (+3)		P61018
																	D6RAA6 (+1)		Q92930
																	Q9BUB7		P62834
																	O14787		P18433
																	Q9Y5L0		Q96DB5
																	P29144		Q96TC7
																	H0YKJ4		Q14257
																	P09493		F8W914
																	F5H5D3		O95980
																	Q71U36		O75116
																	Q14166		P62745
																	Q99426		J3QSV6 (+1)
																	Q9Y2Z4		J3KTE4 (+2)
																	P07947		Q14137
																	Q8WWY3		P10768 (+1)
																	B9A018		Q5T123
																	E9PJ81 (+2)		Q9NUQ6
																	Q9BZV1		P78362
																	Q16222		Q08AF3
																	Q9NYU1		Q8WU76
																	Q5LJA9		Q96HF1
																	Q14157		O60613
																	A0AVT1		Q9P0V9
																	F5GYN4		Q16181
																	A0A669KAY5		P49591
																	A0A0B4J2E5		Q8IYB3
																	M0R300		Q07955
																	Q9UM54		J3KP15 (+1)
																	Q92614		Q08170
																	P11172		Q9P289
																	Q93050		Q13188
																	Q13488		P42345
																	Q15904		Q5H9R7
																	Q7Z3J2		P16219
																	Q9P253		P67812
																	Q96GC9		P37108
																	Q9P035		P09132
																	F5H6U7 (+1)		P61011
																	P51809		P42224
																	P02774		P42226
																	P04004		A0A494C164 (+1)
																	Q2M389		P62304
																	U3KQC1		P62308
																	Q9GZS3		P61956
																	Q9NQW7		Q99523
																	O43895		Q15036
																	Q8NEW0		Q96RF0
																	Q92504		Q9Y5X3
																	P17612		Q9UNH7
																	P47974		Q9Y5X2
																	G8JLB3		Q13435
																			Q14534
																			Q15020
																			P52823
																			Q5T8U5
																			Q9UH65
																			Q92797
																			O15498
																			Q9H7C4
																			A0A0D9SG72 (+1)
																			O00560
																			A0A075B7D9
																			A0A0A0MSV9 (+4)
																			E9PF55
																			Q63HR2
																			A6NMH8 (+6)
																			A0A2R8Y478 (+3)
																			Q9NNW7
																			Q9H3M7
																			Q9H1E5
																			A0A3B3ITK0
																			P23919
																			Q9Y2W1
																			P05543
																			Q8NFQ8
																			O43617
																			Q13595
																			O43294
																			A0A0B4J2C3 (+2)
																			Q9UGP8
																			Q13445
																			Q14956
																			A0A024R4K9
																			Q5SNT2
																			K7ELQ9 (+3)
																			Q6NUQ4
																			D6RAA6 (+1)
																			Q9BUB7
																			Q8NBN3
																			Q5JRA6
																			P29144
																			O75962
																			H0YKJ4
																			P09493
																			F5H5D3
																			Q71U36
																			Q14166
																			Q99426
																			O14763
																			Q9Y2Z4
																			P07947
																			Q9H3S7
																			P08621
																			P09661
																			B9A018
																			E9PJ81 (+2)
																			Q9BZV1
																			B1AKV2
																			O75208
																			Q14157
																			A0A087WY85 (+1)
																			A0AVT1
																			F5GYN4
																			A0A669KAY5
																			A0A0B4J2E5
																			M0R300
																			Q9UM54
																			Q92614
																			P11172
																			Q93050
																			Q13488
																			Q7Z3J2
																			Q9P253
																			Q9UK41
																			A0A087WU65 (+1)
																			Q96GC9
																			Q9P035
																			F5H6U7 (+1)
																			P51809
																			P02774
																			A0A3B3ISV4
																			P04004
																			Q2M389
																			A0A499FIZ0
																			Q9GZS3
																			O43895
																			Q9NQH7
																			Q92504
																			P17612
																			Q8WWC4
																			G3V2D5
																			P47974
