## Supplementary material for "*in vivo*-like Scaffold-free 3D *in vitro* Models of Muscular Dystrophies: The Case for Anchored Cell Sheet Engineering in Personalized Medicine": Dystrophy Model - EvolvedBio - Supplementary Files: Dystrophy Model - EvolvedBio - Supplementary File 5.xlsx

### Sheet: Supplementary File 5
Comparison 1	Comparison 2	Test Used	t Statistic	U Statistic	p-value	Adjusted p-value
3D,DD vs 3D,HC	3D,DD,Creatin vs 3D,DD	Mann-Whitney U	N/A	4.99565e+06	4.07422e-48	8.73046e-48
3D,DD vs 3D,HC	3D,DD,Creatin vs 3D,HC	Mann-Whitney U	N/A	5317673	5.94834e-27	8.92251e-27
3D,DD vs 3D,HC	3D,MD vs 3D,HC	Mann-Whitney U	N/A	6.83189e+06	8.5205e-13	9.83134e-13
3D,DD vs 3D,HC	3D,MD,Mexiletine vs 3D,HC	Mann-Whitney U	N/A	4.21589e+06	8.59151e-124	3.22182e-123
3D,DD vs 3D,HC	3D,MD,Mexiletine vs 3D,MD	Mann-Whitney U	N/A	3.97821e+06	2.22484e-154	1.11242e-153
3D,DD,Creatin vs 3D,DD	3D,DD,Creatin vs 3D,HC	Mann-Whitney U	N/A	6389219	0.062451	0.062451
3D,DD,Creatin vs 3D,DD	3D,MD vs 3D,HC	Mann-Whitney U	N/A	7923356	4.90893e-89	1.47268e-88
3D,DD,Creatin vs 3D,DD	3D,MD,Mexiletine vs 3D,HC	Mann-Whitney U	N/A	5414828	1.24469e-21	1.55586e-21
3D,DD,Creatin vs 3D,DD	3D,MD,Mexiletine vs 3D,MD	Mann-Whitney U	N/A	5150768	1.09502e-36	1.82504e-36
3D,DD,Creatin vs 3D,HC	3D,MD vs 3D,HC	Mann-Whitney U	N/A	7533210	3.12167e-53	7.80418e-53
3D,DD,Creatin vs 3D,HC	3D,MD,Mexiletine vs 3D,HC	Mann-Whitney U	N/A	5.32453e+06	2.91227e-26	3.97127e-26
3D,DD,Creatin vs 3D,HC	3D,MD,Mexiletine vs 3D,MD	Mann-Whitney U	N/A	5.06804e+06	3.61022e-42	6.76916e-42
3D,MD vs 3D,HC	3D,MD,Mexiletine vs 3D,HC	Mann-Whitney U	N/A	3.84057e+06	1.14414e-173	8.58106e-173
3D,MD vs 3D,HC	3D,MD,Mexiletine vs 3D,MD	Mann-Whitney U	N/A	3.59963e+06	3.05858e-210	4.58787e-209
3D,MD,Mexiletine vs 3D,HC	3D,MD,Mexiletine vs 3D,MD	Mann-Whitney U	N/A	5969545	0.0022807	0.00244361
